# Mechanisms Governing Target Search and Binding Dynamics of Hypoxia-Inducible Factors

**DOI:** 10.1101/2021.10.27.466110

**Authors:** Yu Chen, Claudia Cattoglio, Gina Dailey, Qiulin Zhu, Robert Tjian, Xavier Darzacq

**Affiliations:** Department of Molecular and Cell Biology, University of California, Berkeley, CA, USA; Howard Hughes Medical Institute, University of California, Berkeley, CA, USA; Li Ka Shing Center for Biomedical & Health Sciences, University of California, Berkeley, CA, USA

## Abstract

Transcription factors (TFs) are classically attributed a modular construction, containing well-structured sequence specific DNA-binding domains (DBDs) paired with disordered activation domains (ADs) responsible for protein-protein interactions targeting cofactors or the core transcription initiation machinery. However, this simple division of labor model struggles to explain why TFs with identical DNA binding sequence specificity determined *in vitro* exhibit distinct binding profiles *in vivo*. The family of Hypoxia-Inducible Factors (HIFs) offer a stark example: aberrantly expressed in several cancer types, HIF-1α and HIF-2α subunit isoforms recognize the same DNA motif *in vitro* – the hypoxia response element (HRE) – but only share a subset of their target genes *in vivo*, while eliciting contrasting effects on cancer development and progression under certain circumstances. To probe the mechanisms mediating isoform-specific gene regulation, we used live cell single particle tracking (SPT) to investigate HIF nuclear dynamics and how they change upon genetic perturbation or drug treatment. We found that HIF-α subunits and their dimerization partner HIF-1β exhibit distinct diffusion and binding characteristics that are exquisitely sensitive to concentration and subunit stoichiometry. Using domain-swap variants, mutations, and a HIF-2α specific inhibitor, we found that although the DBD and dimerization domains are important, a major determinant of chromatin binding and diffusion behavior is the AD-containing intrinsically disordered region (IDR). Using Cut&Run and RNA-seq as orthogonal genomic approaches we also confirmed IDR-dependent binding and activation of a specific subset of HIF-target genes. These findings reveal a previously unappreciated role of IDRs in regulating the TF search and binding process that contribute to functional target site selectivity on chromatin.
