## Supplementary material for "Mechanisms Governing Target Search and Binding Dynamics of Hypoxia-Inducible Factors": Table 1

### Sheet: Sheet1
	Condition	Bound Fraction (molecules with diff_coef < 0.1)	mean_free_diff_coef (molecules with diff_coef > 0.5)	mode_diff_coef
Figure 2_and_Figure 2—figure supplement 2	A31	0.380022	7.57472	6.0256
	A21	0.245362	10.545	10
	B50	0.419465	7.45461	6.30957
	B89	0.249582	10.4447	9.54993
	A21	0.160536	9.96571	9.12011
	A21_2a	0.497817	8.42481	3.98107
	A21_2aDM	0.221809	9.2668	8.31764
Figure 3_and_Figure 3—figure supplement 2	A21_DMSO	0.226742	9.61967	9.54993
	A21_Belzutifan	0.15412	9.7111	9.54993
	A21_ctrl_DMSO	0.232509	9.74089	9.54993
	A21_ctrl_Belzutifan	0.157597	9.97821	9.54993
	A21_2a_DMSO	0.54282	6.39539	3.98107
	A21_2a_Belzutifan	0.328168	8.80106	9.12011
	A21_1a2a_DMSO	0.451839	7.18266	4.57088
	A21_1a2a_Belzutifan	0.509299	7.84809	6.0256
	A21_1a_DMSO	0.279544	6.40971	6.30957
	A21_1a_Belzutifan	0.276986	6.71878	6.0256
	A21_2a1a_DMSO	0.296429	7.42906	6.0256
	A21_2a1a_Belzutifan	0.19488	8.73925	8.70964
	A21_1aNT_DMSO	0.268901	8.52896	8.31764
	A21_1aNT_Belzutifan	0.252225	8.80569	8.70964
	A21_2aNT_DMSO	0.215096	8.43887	8.31764
	A21_2aNT_Belzutifan	0.290945	8.56683	8.31764
Figure 3—figure supplement 1	A31_Belzutifan_0.0002 μM	0.42852	7.5592	3.80189
	A31_Belzutifan_0.002 μM	0.417093	7.34383	4.7863
	A31_Belzutifan_0.005 μM	0.446604	8.96615	6.91831
	A31_Belzutifan_0.01 μM	0.340676	8.12608	6.0256
	A31_Belzutifan_0.02 μM	0.324663	9.41877	6.91831
	A31_Belzutifan_0.2 μM	0.284089	8.85635	6.60693
Fig 4_and_Figure 4—figure supplement 2	A31	0.395897	7.68758	6.91831
	2a	0.363028	6.56938	6.60693
	1a2a	0.387337	7.01774	6.60693
	1a	0.207762	7.17821	7.24436
	2a1a	0.160178	6.6183	7.58578
Figure 5B	2a	0.469766	6.98257	3.98107
	2a R27E	0.255369	6.77317	6.60693
	1a	0.253949	6.81429	5.7544
	1a R30E	0.083097	6.46416	6.91831
Figure 5D	2a	0.423768	6.09075	5.01187
	2a DM	0.111	5.5716	4.57088
	1a	0.318741	5.83255	4.36516
	1a DM	0.101552	5.73993	5.01187
