## Supplementary material for "Mechanisms Governing Target Search and Binding Dynamics of Hypoxia-Inducible Factors": Table 2

### Sheet: HIF1a_responsive
Chr	start	end
chr15	74136189	74136589
chr2	216606651	216607051
chr17	74431939	74432339
chr9	35673721	35674121
chr2	109402193	109402593
chr7	130921356	130921756
chr7	142870753	142871153
chr14	61733995	61734395
chr10	68600377	68600777
chr5	14666006	14666406
chr5	134124678	134125078
chr16	68491341	68491741
chr9	107286124	107286524
chr7	143367933	143368333
chr13	27424232	27424632
chr15	68729722	68730122
chr4	30717217	30717617
chr1	95116741	95117141
chr18	7950745	7951145
chr9	89755807	89756207
chr11	117583420	117583820
chr17	79306102	79306502
chrX	147180704	147181104
chr1	18932427	18932827
chr11	65817769	65818169
chr1	17369423	17369823
chr5	31193066	31193466
chr7	66170538	66170938
chr14	70046018	70046418
chr1	228015242	228015642
chr21	42315198	42315598
chr11	48055794	48056194
chr1	92960712	92961112
chr4	8599602	8600002
chr1	10766057	10766457
chr8	101447687	101448087
chr5	1437447	1437847
chr11	67464624	67465024
chr10	133110200	133110600
chr14	96268400	96268800
chr16	15618383	15618783
chr2	46849802	46850202
chr7	25716413	25716813
chr8	143214545	143214945
chr16	88633608	88634008
chr5	14775912	14776312
chr12	125093031	125093431
chr1	17276440	17276840
chr8	33566832	33567232
chr3	97764285	97764685
chr3	132222823	132223223
chr19	11505250	11505650
chr19	11189626	11190026
chr1	207051407	207051807
chr1	109263531	109263931
chr17	36935734	36936134
chr2	190880422	190880822
chr1	1614083	1614483
chr1	12486402	12486802
chr14	73726437	73726837
chr17	80064168	80064568
chr15	79169075	79169475
chr17	27495488	27495888
chr2	216590813	216591213
chr21	26846222	26846622
chr7	27200117	27200517
chr19	958909	959309
chr5	116652264	116652664
chr12	54259163	54259563
chr2	85602547	85602947
chr5	159207721	159208121
chr15	40769472	40769872
chr7	140231020	140231420
chr17	57357338	57357738
chr22	37696656	37697056
chr7	134452399	134452799
chr6	161436262	161436662
chr1	31549413	31549813
chr2	233208355	233208755
chr11	6404396	6404796
chrX	13087324	13087724
chr3	177619296	177619696
chr1	179815222	179815622
chr17	18974394	18974794
chr7	6348743	6349143
chr16	57823875	57824275
chr1	25875516	25875916
chr1	185441600	185442000
chr3	126267115	126267515
chr1	21931081	21931481
chr7	435831	436231
chr8	101360808	101361208
chr15	82985754	82986154
chr3	153221811	153222211
chr2	69185683	69186083
chr7	561668	562068
chr1	202811194	202811594
chr11	122748985	122749385
chr10	20891395	20891795
chr19	55526399	55526799
chr8	29402698	29403098
chr1	245742926	245743326
chr8	70805423	70805823
chr11	62025493	62025893
chr10	110006928	110007328
chr1	12527522	12527922
chr3	105868986	105869386
chr11	68037274	68037674
chr12	57772565	57772965
chr19	18407964	18408364
chr10	133261352	133261752
chr22	32532534	32532934
chr2	113209618	113210018
chr12	106096345	106096745
chr5	101915510	101915910
chr19	9075431	9075831
chr19	18401771	18402171
chr16	28166850	28167250
chr10	5692620	5693020
chr17	68247745	68248145
chr1	201791785	201792185
chr6	160198574	160198974
chr12	40170659	40171059
chr16	72371410	72371810
chr1	12595854	12596254
chr1	25737101	25737501
chr8	143985979	143986379
chr8	101657808	101658208
chr11	126303765	126304165
chr7	27130185	27130585
chr7	130048932	130049332
chr10	110651534	110651934
chr11	61603254	61603654
chr12	1932344	1932744
chr5	178404990	178405390
chr22	38802705	38803105
chr13	98706522	98706922
chr6	7137501	7137901
chr8	8537264	8537664
chr11	62012839	62013239
chr5	110087014	110087414
chr18	26575248	26575648
chr8	141119727	141120127
chr20	4820877	4821277
chr11	64300539	64300939
chr1	88992794	88993194
chr1	61241549	61241949
chr9	7028615	7029015
chr2	207792229	207792629
chr17	37708762	37709162
chr12	132284509	132284909
chr8	143571476	143571876
chr10	132387839	132388239
chr11	1072173	1072573
chr8	142515303	142515703
chr16	56245941	56246341
chr3	40800255	40800655
chr17	27471698	27472098
chr5	6708762	6709162
chr14	64721411	64721811
chr9	121645662	121646062
chr21	42624433	42624833
chr21	29002660	29003060
chr1	1511759	1512159
chr4	83606918	83607318
chr7	74478856	74479256
chr9	133121151	133121551
chr20	57435679	57436079
chr2	31256204	31256604
chr1	25727712	25728112
chr3	126287466	126287866
chr8	54427491	54427891
chr16	74743817	74744217
chr2	110212280	110212680
chr20	44730471	44730871
chr10	116753739	116754139
chr4	1010635	1011035
chr5	6710125	6710525
chr10	97869418	97869818
chr17	28812345	28812745
chr5	132227627	132228027
chr2	109406243	109406643
chr7	75676154	75676554
chr8	141147648	141148048
chr7	95492028	95492428
chr12	132710580	132710980
chr1	167820101	167820501
chr20	5657463	5657863
chr6	2434133	2434533
chr2	219294853	219295253
chr4	75940862	75941262
chr1	12573676	12574076
chr9	136372587	136372987
chr9	6877920	6878320
chr8	46948881	46949281
chr13	46339216	46339616
chr18	44943342	44943742
chr15	59170240	59170640
chr19	14561761	14562161
chr2	85936331	85936731
chr6	31959143	31959543
chr17	39573944	39574344
chr5	160260876	160261276
chr11	75490342	75490742
chr19	45076269	45076669
chr2	118246679	118247079
chr9	88271031	88271431
chr9	131423124	131423524
chr3	46109195	46109595
chr2	216583169	216583569
chr9	72042292	72042692
chr1	202019025	202019425
chr11	1383242	1383642
chr12	109239195	109239595
chr2	174487066	174487466
chr9	132538042	132538442
chr19	29662618	29663018
chr12	95635054	95635454
chr20	5950331	5950731
chr14	105204479	105204879
chr15	41332504	41332904
chr2	145198967	145199367
chr12	47812946	47813346
chr1	67561653	67562053
chr9	132994375	132994775
chr20	50670523	50670923
chr9	124220901	124221301
chr3	132417214	132417614
chr7	66681914	66682314
chr1	235404121	235404521
chr21	45439124	45439524
chr5	146182409	146182809
chr17	33293128	33293528
chr17	40332175	40332575
chr21	36437837	36438237
chr6	24359984	24360384
chr3	35639324	35639724
chr17	35567936	35568336
chr20	25239684	25240084
chr5	111530285	111530685
chr22	23751115	23751515
chr17	27293829	27294229
chr12	110921257	110921657
chr2	130372521	130372921
chr6	37354509	37354909
chr5	74251103	74251503
chr12	121748528	121748928
chr22	31290692	31291092
chr9	130368524	130368924
chr16	30522182	30522582
chr11	11988191	11988591
chrX	23743221	23743621
chr1	160262369	160262769
chr12	122203299	122203699
chr1	206471063	206471463
chr16	2895761	2896161
chr11	94200886	94201286
chr11	65558145	65558545
chr9	120897130	120897530
chr9	87223867	87224267
chr4	37693419	37693819
chr22	37742585	37742985
chr1	36089525	36089925
chr19	17135533	17135933
chr2	16633574	16633974
chr15	56816993	56817393
chr1	20613768	20614168
chr16	2838905	2839305
chr2	98842885	98843285
chr10	96832740	96833140
chr9	127916956	127917356
chr10	970728	971128
chr10	27659802	27660202
chr8	144514975	144515375
chr11	130197691	130198091
chr10	113048485	113048885
chr1	176469677	176470077
chr5	137214784	137215184
chr2	1231747	1232147
chr1	210464408	210464808
chr2	105338000	105338400
chr7	22083763	22084163
chr9	78601541	78601941
chrX	47217908	47218308
chr2	99141253	99141653
chr20	45834058	45834458
chr7	77007979	77008379
chr19	18293377	18293777
chr16	75148608	75149008
chr18	34493072	34493472
chr11	62791903	62792303
chr4	7456745	7457145
chr19	988156	988556
chr6	79076872	79077272
chr4	126778288	126778688
chr17	7280737	7281137
chr19	14073522	14073922
chr3	119582125	119582525
chr16	67178104	67178504
chr7	95772337	95772737
chr15	99076571	99076971
chr4	8192727	8193127
chr3	134886092	134886492
chr6	34056243	34056643
chr1	24914713	24915113
chr5	88268823	88269223
chr15	24956408	24956808
chr15	57418641	57419041
chr7	9719308	9719708
chr2	241102205	241102605
chr15	74787700	74788100
chr7	150340075	150340475
chr15	92644881	92645281
chr11	42066073	42066473
chr11	102287994	102288394
chr10	18737226	18737626
chr14	76396705	76397105
chr1	93964659	93965059
chr7	1044322	1044722
chr1	24915816	24916216
chr2	39631750	39632150
chr21	39385792	39386192
chr2	69724701	69725101
chr9	116391308	116391708
chr12	52051102	52051502
chr2	108297419	108297819
chr12	108525651	108526051
chr19	55605240	55605640
chr6	109009050	109009450
chr22	37197047	37197447
chr19	9132350	9132750
chr4	56772822	56773222
chr11	79081509	79081909
chr16	642400	642800
chr19	44738908	44739308
chr1	11797571	11797971
chr17	78140367	78140767
chr9	132210752	132211152
chr3	9792765	9793165
chr9	83472178	83472578
chr16	31371710	31372110
chr16	28210996	28211396
chr10	1151645	1152045
chr16	79874416	79874816
chr9	109253832	109254232
chr17	67376776	67377176
chr7	149195350	149195750
chr2	27212464	27212864
chr3	140942400	140942800
chr17	47205444	47205844
chr17	78375697	78376097
chr6	31366835	31367235
chr7	1940439	1940839
chr8	54453046	54453446
chr13	98044376	98044776
chr19	37906864	37907264
chr3	193240944	193241344
chr21	43644597	43644997
chr1	86704593	86704993
chr1	212727778	212728178
chrX	55161050	55161450
chr17	43418809	43419209
chr14	100679735	100680135
chr17	57459164	57459564
chr10	93071756	93072156
chr14	103071548	103071948
chr17	7781491	7781891
chr20	10356879	10357279
chr8	96494946	96495346
chr9	135496212	135496612
chr21	42337958	42338358
chr12	109463125	109463525
chr12	15911332	15911732
chr8	143569223	143569623
chr1	6579710	6580110
chr10	78202390	78202790
chr1	192788203	192788603
chr11	118608482	118608882
chr6	33656409	33656809
chr16	19555290	19555690
chr2	239532910	239533310
chr1	192808748	192809148
chr13	111153896	111154296
chr8	128900714	128901114
chr19	19033708	19034108
chr16	2009856	2010256
chr2	241777880	241778280
chr5	95823792	95824192
chr10	52878930	52879330
chr17	80569940	80570340
chr17	75012647	75013047
chr12	4320876	4321276
chr17	78342369	78342769
chr19	6800912	6801312
chr10	116771464	116771864
chr15	51066306	51066706
chr17	67491031	67491431
chr2	105595532	105595932
chr10	13299384	13299784
chr7	44460246	44460646
chr8	37899266	37899666
chr6	162056698	162057098
chr5	180343105	180343505
chr15	90102093	90102493
chrX	135985403	135985803
chr17	2359554	2359954
chr15	78951478	78951878
chr3	41148402	41148802
chr4	48341035	48341435
chr22	45688772	45689172
chr10	23037239	23037639
chr13	75760373	75760773
chr19	479953	480353
chr10	86711101	86711501
chr12	53046891	53047291
chr17	68318325	68318725
chr2	177905928	177906328
chr9	136644359	136644759
chr19	32675155	32675555
chr9	108743946	108744346
chr1	31182359	31182759
chr10	8702874	8703274
chr4	3729563	3729963
chr20	10686360	10686760
chr3	50272837	50273237
chr4	159227977	159228377
chr7	100626520	100626920
chr2	45930364	45930764
chr5	7837478	7837878
chr2	228881315	228881715
chr15	40405602	40406002
chr10	33273253	33273653
chr20	33443647	33444047
chr2	598092	598492
chr1	186535548	186535948
chr7	87220497	87220897
chr8	69631969	69632369
chr1	44775136	44775536
chr8	133729996	133730396
chr4	87025726	87026126
chr1	27772929	27773329
chr20	50673547	50673947
chr19	46731002	46731402
chr2	144331918	144332318
chr8	144508629	144509029
chr7	138796184	138796584
chr19	5913975	5914375
chr15	90364260	90364660
chr8	54753220	54753620
chr10	89404070	89404470
chr15	99159053	99159453
chr12	12803191	12803591
chr12	95096834	95097234
chr6	2432309	2432709
chr7	73707203	73707603
chr10	127578911	127579311
chr18	9905514	9905914
chr2	206765057	206765457
chr7	95214113	95214513
chr19	35994924	35995324
chr17	82388147	82388547
chr10	100529729	100530129
chr1	47871743	47872143
chr10	74176511	74176911
chr2	190607898	190608298
chr9	134403943	134404343
chr21	26140184	26140584
chr11	2741770	2742170
chr6	15735744	15736144
chr8	102738553	102738953
chr7	137130812	137131212
chr3	42652747	42653147
chr19	45863037	45863437
chr12	132524349	132524749
chr6	7215698	7216098
chr22	50148972	50149372
chr11	100876729	100877129
chr7	159022482	159022882
chr7	88219932	88220332
chr17	43778718	43779118
chr20	24634777	24635177
chr2	110106186	110106586
chr22	50150692	50151092
chr2	219551460	219551860
chr22	37807733	37808133
chr19	36418166	36418566
chr22	20507732	20508132
chr17	49968440	49968840
chr20	62954156	62954556
chr3	12967664	12968064
chr20	17466631	17467031
chr1	92298606	92299006
chr15	27086931	27087331
chr19	49118885	49119285
chr5	61301848	61302248
chr7	106421316	106421716
chr14	100476451	100476851
chr17	48025074	48025474
chr1	220094322	220094722
chr2	38421091	38421491
chr20	298165	298565
chr1	116820334	116820734
chr17	82309009	82309409
chr18	48975550	48975950
chr15	28096103	28096503
chr17	49456239	49456639
chr3	171358219	171358619
chr19	40623817	40624217
chr16	11783074	11783474
chr14	61470613	61471013
chr6	215611	216011
chr14	105410919	105411319
chrX	70434052	70434452
chr17	75109693	75110093
chrX	24148647	24149047
chr1	111422941	111423341
chr6	142372305	142372705
chr20	63498011	63498411
chr14	95533399	95533799
chr2	112475130	112475530
chr10	69845855	69846255
chr1	44714905	44715305
chr11	64875597	64875997
chr8	143175679	143176079
chr16	74724877	74725277
chr10	6204921	6205321
chr17	44199890	44200290
chr1	26279899	26280299
chr12	1527817	1528217
chr15	29822698	29823098
chr22	39576327	39576727
chr17	41793235	41793635
chr10	70552104	70552504
chr6	43229212	43229612
chr4	30720158	30720558
chr8	8455785	8456185
chr11	45804897	45805297
chr6	157989625	157990025
chr6	170224657	170225057
chr1	12549816	12550216
chr6	16636217	16636617
chr19	996297	996697
chr17	64344271	64344671
chr2	200509922	200510322
chr2	96768225	96768625
chr1	227787928	227788328
chr9	136949866	136950266
chr4	184788005	184788405
chr21	45372938	45373338
chr2	73385773	73386173
chr5	173283694	173284094
chr20	38125095	38125495
chr8	135186260	135186660
chr4	1727140	1727540
chr20	36575370	36575770
chr7	118214168	118214568
chr18	9102393	9102793
chr20	20373065	20373465
chr13	110561519	110561919
chr3	197494277	197494677
chr16	2531850	2532250
chr19	2469393	2469793
chr9	97714403	97714803
chr19	17457816	17458216
chr12	114933509	114933909
chr17	31788206	31788606
chr5	94021366	94021766
chr12	64451753	64452153
chr2	1653312	1653712
chr6	138099782	138100182
chr6	2460004	2460404
chr9	127166829	127167229
chr5	177402454	177402854
chr22	50027627	50028027
chr5	176365555	176365955
chr10	45672601	45673001
chr16	11297607	11298007
chr16	67397826	67398226
chr8	143976901	143977301
chr19	8363813	8364213
chr1	91635674	91636074
chr1	11980048	11980448
chr15	40952789	40953189
chr17	44097163	44097563
chr7	129611498	129611898
chr3	98914250	98914650
chr10	71213955	71214355
chr19	38831153	38831553
chr2	9178975	9179375
chr13	66665972	66666372
chr1	198935540	198935940
chr6	13923883	13924283
chr4	139629829	139630229
chr10	96502929	96503329
chr5	131165085	131165485
chr6	7496393	7496793
chr3	98778786	98779186
chr10	119271449	119271849
chr1	201696444	201696844
chr17	38674916	38675316
chr3	48656258	48656658
chr2	127858043	127858443
chr8	102528577	102528977
chr9	6006892	6007292
chr7	106205653	106206053
chr19	43361991	43362391
chr7	156559029	156559429
chr19	58409135	58409535
chr6	30489166	30489566
chr15	45631191	45631591
chr1	13870911	13871311
chr19	15556321	15556721
chr3	178419057	178419457
chr4	98657422	98657822
chr2	95165667	95166067
chr19	37980621	37981021
chr18	36129501	36129901
chr18	37394107	37394507
chr6	143678523	143678923
chr17	1586951	1587351
chr13	33679352	33679752
chr11	6683261	6683661
chr18	158216	158616
chr11	130478246	130478646
chr13	110575380	110575780
chr4	152981244	152981644
chr10	18610559	18610959
chr12	121276977	121277377
chr16	50155441	50155841
chr19	782553	782953
chr22	29344105	29344505
chr17	49959102	49959502
chr2	95330411	95330811
chr19	10096001	10096401
chr15	64019805	64020205
chr16	86966768	86967168
chr1	58432728	58433128
chr17	28711251	28711651
chr16	29815863	29816263
chr11	102268564	102268964
chr14	75254809	75255209
chr1	17475780	17476180
chr2	105394878	105395278
chr19	55599185	55599585
chr3	2937687	2938087
chr10	13302221	13302621
chr1	9196769	9197169
chr9	96655222	96655622
chr8	139894545	139894945
chr9	94757189	94757589
chr19	12801654	12802054
chr1	112466052	112466452
chr8	58145848	58146248
chr1	151008137	151008537
chr2	10132712	10133112
chr4	158796727	158797127
chr1	157968802	157969202
chr9	3856599	3856999
chr15	34437741	34438141
chr6	31870669	31871069
chr13	23579123	23579523
chr19	47662689	47663089
chr5	132963376	132963776
chr2	42128726	42129126
chr10	132447744	132448144
chr10	338434	338834
chr17	47305413	47305813
chr20	53081230	53081630
chr16	1827292	1827692
chr8	142516627	142517027
chr5	175809736	175810136
chr15	41971523	41971923
chr9	130426871	130427271
chr17	43351672	43352072
chr1	246608882	246609282
chr1	212218916	212219316
chr1	16396588	16396988
chr1	153990473	153990873
chr15	56886993	56887393
chr20	63840331	63840731
chr16	5041370	5041770
chr2	240991735	240992135
chr21	28992668	28993068
chr22	38240853	38241253
chr15	31098674	31099074
chr12	6613976	6614376
chr15	41230588	41230988
chr8	29675432	29675832
chr17	2593233	2593633
chr8	135599678	135600078
chr7	32495083	32495483
chr8	123241263	123241663
chr5	168269225	168269625
chr17	7915475	7915875
chr2	176001452	176001852
chr17	1649229	1649629
chr5	68396537	68396937
chr4	32196952	32197352
chr15	45588244	45588644
chr6	33593129	33593529
chr20	33370209	33370609
chr11	108222744	108223144
chr5	146047468	146047868
chr16	70114011	70114411
chr4	26860455	26860855
chr19	16457249	16457649
chr7	100983456	100983856
chr4	100738459	100738859
chr6	143673574	143673974
chr9	120935371	120935771
chr1	156907379	156907779
chr4	8542712	8543112
chr12	26125056	26125456
chr9	113650701	113651101
chr12	2794842	2795242
chr5	109455758	109456158
chr18	48998124	48998524
chr4	83484945	83485345
chr22	28978254	28978654
chr2	110993899	110994299
chr2	16662499	16662899
chr8	142769600	142770000
chr5	136032541	136032941
chr17	19362630	19363030
chr7	74429065	74429465
chr1	174022160	174022560
chr17	7293104	7293504
chr16	50194464	50194864
chr1	906763	907163
chr15	58498722	58499122
chr6	53061597	53061997
chr13	112711632	112712032
chr6	68235489	68235889
chr9	83432209	83432609
chr1	45205333	45205733
chr18	657804	658204
chr15	27128137	27128537
chr2	119283982	119284382
chr16	8850369	8850769
chr1	226677125	226677525
chr10	97629360	97629760
chr17	28725947	28726347
chr17	78933434	78933834
chr11	11555240	11555640
chr10	98430983	98431383
chr3	50170669	50171069
chrX	68936648	68937048
chr19	7871460	7871860
chr7	75914893	75915293
chr8	101152722	101153122
chr18	12883966	12884366
chr16	50152760	50153160
chr18	63969840	63970240
chr10	119341399	119341799
chr9	136546058	136546458
chr7	27740527	27740927
chr19	29099092	29099492
chr3	126475820	126476220
chr12	116765364	116765764
chr2	100615842	100616242
chr18	49839122	49839522
chr6	165309193	165309593
chr22	36577033	36577433
chr19	48170350	48170750
chr4	163494351	163494751
chr18	77367319	77367719
chr1	39799702	39800102
chr17	50037691	50038091
chr22	18023577	18023977
chr7	1504495	1504895
chr6	109690984	109691384
chr10	119313643	119314043
chr2	69741295	69741695
chr17	72373927	72374327
chr10	102665920	102666320
chr5	149551330	149551730
chr1	39954933	39955333
chr22	36374608	36375008
chr2	232890995	232891395
chr12	1837041	1837441
chr7	1506909	1507309
chr2	74442054	74442454
chr4	705461	705861
chr7	66654295	66654695
chr1	231194958	231195358
chr1	244451906	244452306
chr5	135140767	135141167
chr4	20700122	20700522
chr17	7214443	7214843
chr3	138412801	138413201
chr8	115968539	115968939
chr19	28026530	28026930
chr4	110636861	110637261
chr12	13250417	13250817
chr2	65382848	65383248
chr20	49853634	49854034
chr3	28241289	28241689
chr9	128001726	128002126
chr2	218323236	218323636
chr11	12726261	12726661
chr7	50733553	50733953
chr7	138660988	138661388
chr5	177404331	177404731
chr1	12620471	12620871
chr8	47736179	47736579
chr16	4859885	4860285
chr9	114231325	114231725
chr9	89374263	89374663
chr17	43324425	43324825
chr20	31610486	31610886
chr12	132189560	132189960
chr1	99808734	99809134
chr3	48663546	48663946
chr7	79453266	79453666
chr8	33328371	33328771
chr11	73314471	73314871
chr7	47540247	47540647
chr16	57372584	57372984
chr16	66971013	66971413
chrX	68647657	68648057
chr12	6312903	6313303
chr6	167683059	167683459
chr20	57882384	57882784
chr20	6122883	6123283
chr19	14518462	14518862
chr12	108955360	108955760
chr6	5082676	5083076
chr12	1661854	1662254
chr20	17968733	17969133
chr4	54655030	54655430
chr8	10654585	10654985
chr22	50531544	50531944
chr19	13053847	13054247
chr2	112957619	112958019
chr11	17276334	17276734
chr17	81419235	81419635
chr16	1343159	1343559
chr17	67156817	67157217
chr16	87723183	87723583
chr9	113275357	113275757
chr15	69666437	69666837
chr9	69554826	69555226
chr19	48698110	48698510
chr15	90004613	90005013
chr10	124106258	124106658
chr9	123930002	123930402
chr1	238336454	238336854
chr16	84741206	84741606
chr6	109308082	109308482
chr7	50962939	50963339
chr1	207027211	207027611
chr6	35732094	35732494
chr12	751144	751544
chr15	80480919	80481319
chr1	15418833	15419233
chr1	11929748	11930148
chr2	9373118	9373518
chr5	9409534	9409934
chr13	97206064	97206464
chr10	128000671	128001071
chr13	76980057	76980457
chr1	42456321	42456721
chr3	52831636	52832036
chr3	182392560	182392960
chr22	50525403	50525803
chr1	43530572	43530972
chr14	64338650	64339050
chr16	3364970	3365370
chr12	9797973	9798373
chr1	29640062	29640462
chr20	38591234	38591634
chr7	137682588	137682988
chr10	52864452	52864852
chr12	56127987	56128387
chr11	19258665	19259065
chr10	95561245	95561645
chr15	40807331	40807731
chr5	135127836	135128236
chr18	36706248	36706648
chr5	153629009	153629409
chr9	35111497	35111897
chrX	153900764	153901164
chr10	87862800	87863200
chr3	197959857	197960257
chr19	14519952	14520352
chr8	18084704	18085104
chr20	41340602	41341002
chr10	21533763	21534163
chr15	74240086	74240486
chr1	203273182	203273582
chr1	176696022	176696422
chr8	102767948	102768348
chr13	110301519	110301919
chr5	10595750	10596150
chr12	131990752	131991152
chr1	27490247	27490647
chr4	72312080	72312480
chr1	44986516	44986916
chr11	12813608	12814008
chr19	51739601	51740001
chr5	34742848	34743248
chr12	79935009	79935409
chr18	23528537	23528937
chr15	74179437	74179837
chr4	119791545	119791945
chr1	179954497	179954897
chr3	99410763	99411163
chr21	39023342	39023742
chr10	73495825	73496225
chr16	1993825	1994225
chr1	64598277	64598677
chr5	15008529	15008929
chr1	45584513	45584913
chr7	732134	732534
chr10	43340613	43341013
chr2	212912699	212913099
chr17	34252500	34252900
chr6	149863968	149864368
chr12	113245807	113246207
chr2	72887252	72887652
chr15	69760877	69761277
chr7	37354855	37355255
chr20	25510222	25510622
chr11	13942863	13943263
chr19	14206828	14207228
chr1	22750302	22750702
chr12	2804396	2804796
chr1	114780490	114780890
chr1	204521181	204521581
chr17	30824649	30825049
chr19	18380313	18380713
chr7	102395977	102396377
chr3	196568448	196568848
chr11	9314618	9315018
chr7	130941526	130941926
chr19	28403805	28404205
chr16	2882973	2883373
chr5	14809653	14810053
chr17	18129005	18129405
chr21	41142117	41142517
chr2	46075789	46076189
chr11	77066577	77066977
chr1	24289953	24290353
chr17	40219223	40219623
chr11	11979824	11980224
chr19	28296481	28296881
chr6	159789939	159790339
chr19	17235555	17235955
chr9	109119503	109119903
chr4	76200903	76201303
chr10	24465322	24465722
chr5	82388809	82389209
chr7	103074824	103075224
chr16	85720148	85720548
chr11	65720472	65720872
chr1	241970378	241970778
chr19	53103284	53103684
chr2	26345889	26346289
chr17	29176516	29176916
chr20	3820370	3820770
chr2	162343977	162344377
chr1	23177388	23177788
chr2	169798810	169799210
chr17	81711747	81712147
chr4	102868949	102869349
chr17	15945082	15945482
chr6	156288653	156289053
chr10	12129242	12129642
chr2	176064091	176064491
chrX	41084404	41084804
chr18	11859894	11860294
chr19	14527481	14527881
chr7	50953755	50954155
chr14	101761225	101761625
chr3	38164908	38165308
chr1	26349224	26349624
chr12	124678405	124678805
chr8	128883290	128883690
chr4	4333260	4333660
chr9	120842861	120843261
chr16	57736436	57736836
chr11	67078294	67078694
chr16	30558321	30558721
chr11	10750961	10751361
chr11	78139478	78139878
chr22	27669403	27669803
chr1	30748815	30749215
chr19	50511102	50511502
chr1	155038518	155038918
chr7	101402041	101402441
chr19	3953493	3953893
chr2	111884162	111884562
chr16	69064086	69064486
chrX	155071224	155071624
chr1	18929599	18929999
chr5	34007806	34008206
chr17	75940955	75941355
chr8	144137496	144137896
chr9	130144013	130144413
chr4	152973218	152973618
chr1	205301337	205301737
chr16	89395227	89395627
chr16	58001093	58001493
chr22	38110622	38111022
chr3	11548727	11549127
chr1	92804585	92804985
chr17	72343212	72343612
chrX	135973898	135974298
chr17	75404677	75405077
chr11	130636986	130637386
chr3	72347912	72348312
chr19	16150511	16150911
chr11	116826806	116827206
chr19	47048545	47048945
chr9	133479403	133479803
chr22	47449057	47449457
chr4	182231333	182231733
chr17	77125456	77125856
chr19	55447701	55448101
chr3	184334486	184334886
chr20	17747352	17747752
chr3	194574829	194575229
chr1	23559339	23559739
chr9	109316234	109316634
chr7	156504971	156505371
chr10	124461894	124462294
chr5	177516776	177517176
chr17	70110530	70110930
chr10	33005509	33005909
chr19	43675381	43675781
chr1	93180413	93180813
