## Supplementary material for "Mechanisms Governing Target Search and Binding Dynamics of Hypoxia-Inducible Factors": Table 3

### Sheet: HIF2a_responsive
Chr	start	end
chr15	92184917	92185317
chr8	891777	892177
chr3	84881287	84881687
chr12	113650357	113650757
chr7	153935094	153935494
chr14	34013307	34013707
chr5	147901462	147901862
chr1	69523486	69523886
chr1	162416716	162417116
chr22	33035305	33035705
chr9	91179656	91180056
chrX	152313873	152314273
chr11	58395593	58395993
chr11	96015927	96016327
chr19	51567108	51567508
chr16	10093693	10094093
chr21	30725509	30725909
chr19	4575374	4575774
chrX	48754000	48754400
chr1	160748301	160748701
chr16	13915141	13915541
chr1	184258552	184258952
chr14	98382640	98383040
chr6	12761430	12761830
chr11	19602911	19603311
chr8	17329181	17329581
chr2	109470386	109470786
chr9	119100986	119101386
chr1	109546300	109546700
chr3	34262029	34262429
chr17	8855818	8856218
chr8	133392180	133392580
chr15	45336473	45336873
chr7	150754296	150754696
chr5	76765169	76765569
chr1	232382690	232383090
chr11	96014162	96014562
chr11	111469319	111469719
chr2	157469318	157469718
chr16	22914981	22915381
chr10	124043377	124043777
chr12	91937038	91937438
chr17	56164986	56165386
chr20	58787715	58788115
chr1	228781452	228781852
chr4	189773924	189774324
chr18	62437210	62437610
chr13	87235638	87236038
chr15	60972300	60972700
chr8	40241050	40241450
chr12	3692655	3693055
chr1	38302280	38302680
chr20	24337060	24337460
chr7	100723608	100724008
chr4	138053627	138054027
chr7	41656255	41656655
chr9	115412141	115412541
chr2	118469028	118469428
chr3	152477390	152477790
chr2	217075200	217075600
chr2	120464505	120464905
chr3	46862393	46862793
chr2	8268489	8268889
chr12	5588237	5588637
chr19	16733870	16734270
chr20	58785324	58785724
chr2	126201594	126201994
chr3	64729021	64729421
chr3	187735837	187736237
chr2	29421274	29421674
chr13	104098394	104098794
chr10	14146658	14147058
chr14	63543226	63543626
chr7	118057945	118058345
chr9	90607925	90608325
chr8	48930313	48930713
chr9	118977836	118978236
chr4	41319477	41319877
chr16	23288190	23288590
chr11	116037906	116038306
chr15	32778319	32778719
chr10	121684443	121684843
chr1	94709831	94710231
chr14	33989862	33990262
chr7	144402341	144402741
chr22	44202303	44202703
chr9	119094100	119094500
chr15	32851667	32852067
chr11	129377814	129378214
chr12	107337336	107337736
chr20	8190545	8190945
chr12	11981173	11981573
chr12	2476914	2477314
chr8	50400626	50401026
chr1	94541739	94542139
chr21	29258956	29259356
chr4	165360104	165360504
chr8	21788616	21789016
chr2	40433001	40433401
chr9	119092085	119092485
chr18	55119545	55119945
chr10	43698230	43698630
chr5	123862372	123862772
chr13	21850361	21850761
chr7	2689176	2689576
chr12	3313220	3313620
chr1	204345407	204345807
